# Global characterization of gene expression in the brain of starved immature *R. prolixus*

**DOI:** 10.1101/2022.09.01.506236

**Authors:** Jessica Coraiola Nevoa, Jose Manuel Latorre-Estivalis, Fabiano Sviatopolk-Mirsky Pais, Newmar Pinto Marliére, Gabriel da Rocha Fernandes, Marcelo Gustavo Lorenzo, Alessandra Aparecida Guarneri

## Abstract

Background: *Rhodnius prolixus* is a vector of Chagas disease and has become a model organism to study physiology, behavior, and pathogen interaction. The publication of its genome allowed initiating a process of comparative characterization of the gene expression profiles of diverse organs exposed to varying conditions. Brain processes control the expression of behavior and, as such, mediate immediate adjustment to a changing environment, allowing organisms to maximize their chances to survive and reproduce. The expression of fundamental behavioral processes like feeding requires a fine control in triatomines because they obtain their blood meals from potential predators. Therefore, the characterization of gene expression profiles of key components modulating behavior in brain processes, like those of neuropeptide precursors and their receptors, seems fundamental. Here we study global gene expression profiles in the brain of starved *R. prolixus* fifth instar nymphs by means of RNASeq sequencing. Results: The expression of neuromodulatory genes such as those of precursors of neuropeptides, neurohormones, and their receptors; as well as the enzymes involved in the biosynthesis and processing of neuropeptides and biogenic amines were fully characterized. Other important gene targets such as neurotransmitter receptors, nuclear receptors, clock genes, sensory receptors, and takeouts were identified and their gene expression analyzed. Conclusion: We propose that the set of neuromodulation-related genes highly expressed in the brain of starved *R. prolixus* nymphs deserves functional characterization to allow the subsequent development of tools targeting them for bug control. As the brain is a complex structure that presents functionally-specialized areas, future studies should focus on characterizing gene expression profiles in target areas, e.g. mushroom bodies, to complement our current knowledge.
