## Supplementary Tables for "Global characterization of gene expression in the brain of starved immature *R. prolixus*"

### Sheet: NP
Abreviation	Gene name	GeneID (Vector Base)	Replicates FPKM						Replicates (Log10 (FPKM+1))							Replicates FPKM						Replicates (Log10 (FPKM+1))
			1	2	3	4	5	6	1	2	3	4	5	6		1	2	3	4	5	6	1	2	3	4	5	6
AKH	Adipokinetic hormone	RPRC000416	184.246	184.31	207.919	259.905	214.179	202.343	2.27	2.27	2.32	2.42	2.33	2.31		184.246	184.31	207.919	259.905	214.179	202.343	2.27	2.27	2.32	2.42	2.33	2.31
AstCC	AST CC	RPRC000300	119.169	167.611	153.236	168.324	155.768	145.106	2.07979	2.22689	2.18819	2.22872	2.19526	2.16467		119.169	167.611	153.236	168.324	155.768	145.106	2.07979	2.22689	2.18819	2.22872	2.19526	2.16467
AstCCC	AST CCC	ND	958.264	1083.84	1067.49	1010.03	1022.12	1304.65	2.98194	3.03536	3.02877	3.00476	0.00992856	3.11583		958.264	1083.84	1067.49	1010.03	1022.12	1304.65	2.98194	3.03536	3.02877	3.00476	0.00992856	3.11583
AtsA	ATS A	ND	278.169	321.661	278.68	297.461	254.516	276.476	2.44587	2.50875	2.44666	2.47489	2.40742	2.44323		278.169	321.661	278.68	297.461	254.516	276.476	2.44587	2.50875	2.44666	2.47489	2.40742	2.44323
ACP	Adipokinetic hormone/corazonin related peptide	ND	0	0	0	0	0	0	0	0	0	0	0	0		0	0	0	0	0	0	0	0	0	0	0	0
AT	Allatotropin	ND	269.695	318.482	330.871	239.572	306.448	406.256	2.43248	2.50445	2.52097	2.38125	2.48777	2.60987		269.695	318.482	330.871	239.572	306.448	406.256	2.43248	2.50445	2.52097	2.38125	2.48777	2.60987
Burs alfa	Bursicon alfta	RPRC000797	98.9588	104.145	110.024	95.2986	90.9441	142.265	1.99982	2.02179	2.04542	1.98362	1.96352	2.15614		98.9588	104.145	110.024	95.2986	90.9441	142.265	1.99982	2.02179	2.04542	1.98362	1.96352	2.15614
Burs beta	Bursicon beta	ND	45.8371	70.1358	53.9429	68.9872	58.999	62.1736	1.67059	1.85209	1.73991	1.84502	1.77814	1.80054		45.8371	70.1358	53.9429	68.9872	58.999	62.1736	1.67059	1.85209	1.73991	1.84502	1.77814	1.80054
CAPA alfa	CAPA alfa	RPRC000639	82.9424	93.1311	104.616	118.662	103.243	143.491	1.92398	1.97373	2.02373	2.07795	2.01805	2.15984		82.9424	93.1311	104.616	118.662	103.243	143.491	1.92398	1.97373	2.02373	2.07795	2.01805	2.15984
CAPA beta	CAPA beta	RPRC000563	72.7669	77.3013	97.6276	101.755	86.274	112.078	1.86786	1.89377	1.994	2.0118	1.94088	2.05338		72.7669	77.3013	97.6276	101.755	86.274	112.078	1.86786	1.89377	1.994	2.0118	1.94088	2.05338
CCAP	Crustacean cardioactive peptide	RPRC000466	536.579	532.074	538.01	631.046	526.265	649.063	2.73044	2.72679	2.7316	2.80075	2.72203	2.81296		536.579	532.074	538.01	631.046	526.265	649.063	2.73044	2.72679	2.7316	2.80075	2.72203	2.81296
CCHa	CCHAmide	ND	67.9233	92.1302	87.6066	81.6845	83.2651	119.128	1.83837	1.96909	1.94747	1.91742	1.92565	2.07964		67.9233	92.1302	87.6066	81.6845	83.2651	119.128	1.83837	1.96909	1.94747	1.91742	1.92565	2.07964
CNMa	CNM amide peptide	RPRC010893	116.967	116.947	119.299	126.51	134.772	138.128	2.07176	2.07169	2.08026	2.10554	2.13281	2.14341		116.967	116.947	119.299	126.51	134.772	138.128	2.07176	2.07169	2.08026	2.10554	2.13281	2.14341
DH	Calcitonin Diuretic Hormone 3variants	RPRC000977	671.037	695.142	791.424	730.904	687.427	1184.83	2.82739	2.8427	2.89896	2.86445	2.83786	3.07402		671.037	695.142	791.424	730.904	687.427	1184.83	2.82739	2.8427	2.89896	2.86445	2.83786	3.07402
CZ	Corazonin	ND	56.6157	72.6544	71.074	76.1211	68.0973	65.1917	1.76054	1.8672	1.85778	1.88717	1.83946	1.8208		56.6157	72.6544	71.074	76.1211	68.0973	65.1917	1.76054	1.8672	1.85778	1.88717	1.83946	1.8208
CRF	Corticotropin releasing factor	RPRC000596	276.5	304.11	317.001	265.903	299.103	330.892	2.44326	2.48446	2.50243	2.42635	2.47727	2.521		276.5	304.11	317.001	265.903	299.103	330.892	2.44326	2.48446	2.50243	2.42635	2.47727	2.521
ETH	Ecdysis triggering hormone	RPRC014486	7.39098	1.83747	2.12218	2.39845	0	2.39285	0.923813	0.452931	0.494458	0.531281	0	0.530565		7.39098	1.83747	2.12218	2.39845	0	2.39285	0.923813	0.452931	0.494458	0.531281	0	0.530565
EH	Eclosion hormone	RPRC014242	0	0.524489	0.44055	1.49371	0.567753	0	0	0.183124	0.158528	0.396846	0.195278	0		0	0.524489	0.44055	1.49371	0.567753	0	0	0.183124	0.158528	0.396846	0.195278	0
Ele1	Elevenin 1	RPRC003083	0	0.834704	0.70112	0	1.80712	2.44574	0	0.263566	0.230735	0	0.448261	0.537283		0	0.834704	0.70112	0	1.80712	2.44574	0	0.263566	0.230735	0	0.448261	0.537283
Ele2	Elevenin 2	RPRC003084	35.2402	45.1742	41.7774	40.7185	29.1428	36.842	1.55919	1.6644	1.63121	1.62033	1.47918	1.57797		35.2402	45.1742	41.7774	40.7185	29.1428	36.842	1.55919	1.6644	1.63121	1.62033	1.47918	1.57797
FLP	FaLP	RPRC014988	95.6936	98.5878	101.137	100.955	94.4736	98.3945	1.9854	1.99821	2.00918	2.00841	1.97988	1.99736		95.6936	98.5878	101.137	100.955	94.4736	98.3945	1.9854	1.99821	2.00918	2.00841	1.97988	1.99736
GPA2	GPA2	RPRC007092	100.959	174.36	138.666	120.444	134.931	137.203	2.00843	2.24393	2.14509	2.08438	2.13332	2.14052		100.959	174.36	138.666	120.444	134.931	137.203	2.00843	2.24393	2.14509	2.08438	2.13332	2.14052
GPB5	GPB5	ND	96.8138	113.199	103.928	92.1886	102.905	107.799	1.9904	2.05766	2.02089	1.96936	2.01664	2.03662		96.8138	113.199	103.928	92.1886	102.905	107.799	1.9904	2.05766	2.02089	1.96936	2.01664	2.03662
ILP	ILP	RPRC007020	751.514	790.809	694.731	782.103	681.8	723.13	2.87651	2.89862	2.84244	2.89382	2.83429	2.85982		751.514	790.809	694.731	782.103	681.8	723.13	2.87651	2.89862	2.84244	2.89382	2.83429	2.85982
ITG-like	ITG like	ND	1325.9	1464	1626.35	1316.05	1391.09	2151.37	3.12284	3.16584	3.21148	3.1196	3.14367	3.33292		1325.9	1464	1626.35	1316.05	1391.09	2151.37	3.12284	3.16584	3.21148	3.1196	3.14367	3.33292
K	Insect kinin	RPRC000022	168.515	196.419	210.849	182.1	199.947	222.87	2.22921	2.29539	2.32603	2.26269	2.30308	2.35		168.515	196.419	210.849	182.1	199.947	222.87	2.22921	2.29539	2.32603	2.26269	2.30308	2.35
ITP	Ion transport peptide	RPRC000519	17.0655	18.9483	10.394	20.5575	16.3253	17.3735	1.25685	1.29991	1.05668	1.3336	1.23868	1.26419		17.0655	18.9483	10.394	20.5575	16.3253	17.3735	1.25685	1.29991	1.05668	1.3336	1.23868	1.26419
NPF	Long Neuropeptide F	ND	239.447	278.949	232.137	264.809	290.775	243.296	2.38102	2.44708	2.36761	2.42457	2.46505	2.38792		239.447	278.949	232.137	264.809	290.775	243.296	2.38102	2.44708	2.36761	2.42457	2.46505	2.38792
MIP	MIP	ND	244.357	240.809	258.814	239.383	215.351	275.286	2.3898	2.38347	2.41466	2.3809	2.33516	2.44136		244.357	240.809	258.814	239.383	215.351	275.286	2.3898	2.38347	2.41466	2.3809	2.33516	2.44136
Ms	Myosupressin	RPRC000203	221.544	247.842	226.292	226.379	260.505	241.557	2.34742	2.39592	2.35658	2.35675	2.41748	2.38481		221.544	247.842	226.292	226.379	260.505	241.557	2.34742	2.39592	2.35658	2.35675	2.41748	2.38481
NVP-like	NVP Like	RPRC003052	987.468	1262.06	1148.87	1237.49	1268.62	1159.04	2.99496	3.10142	3.06065	3.09289	3.10367	3.06447		987.468	1262.06	1148.87	1237.49	1268.62	1159.04	2.99496	3.10142	3.06065	3.09289	3.10367	3.06447
NTL	Natalisin	RPRC003680	62.6095	53.0426	54.8653	61.7879	51.4004	99.2387	1.80352	1.73274	1.74714	1.79788	1.71933	2.00104		62.6095	53.0426	54.8653	61.7879	51.4004	99.2387	1.80352	1.73274	1.74714	1.79788	1.71933	2.00104
NP	Neuroparsin	RPRC002095	845.754	760.841	693.676	918.199	789.88	978.326	2.92776	2.88186	2.84178	2.96341	2.89811	2.99093		845.754	760.841	693.676	918.199	789.88	978.326	2.92776	2.88186	2.84178	2.96341	2.89811	2.99093
NPLP1	Neuropeptide like precursor 1	RPRC011668	7092.02	7570.55	8012.72	7079.32	6718.74	7669.49	3.85083	3.87918	3.90383	3.85005	3.82735	3.88482		7092.02	7570.55	8012.72	7079.32	6718.74	7669.49	3.85083	3.87918	3.90383	3.85005	3.82735	3.88482
OK	Orcokinin (3 isoforms)	RPRC014678	588.3	713.608	603.964	664.684	661.413	655.571	2.77034	2.85407	2.78173	2.82327	2.82113	2.81728		588.3	713.608	603.964	664.684	661.413	655.571	2.77034	2.85407	2.78173	2.82327	2.82113	2.81728
PBAM	PBAM	ND	342.675	434.903	680.066	437.392	357.127	547.686	2.53615	2.63939	2.83319	2.64186	2.55404	2.73932		342.675	434.903	680.066	437.392	357.127	547.686	2.53615	2.63939	2.83319	2.64186	2.55404	2.73932
PDF	PDF	ND	244.724	226.251	234.758	330.296	298.425	201.789	2.39045	2.35651	2.37247	2.52022	2.47629	2.30704		244.724	226.251	234.758	330.296	298.425	201.789	2.39045	2.35651	2.37247	2.52022	2.47629	2.30704
Proc	Proctolin	RPRC000390	285.739	461.821	408.887	343.303	348.476	325.779	2.45749	2.66541	2.61266	2.53694	2.54342	2.51425		285.739	461.821	408.887	343.303	348.476	325.779	2.45749	2.66541	2.61266	2.53694	2.54342	2.51425
IDLSRF-like	Prohormone 4 / IDLSRF like peptide	RPRC000351	526.766	589.417	557.228	525.706	474.655	742.254	2.72244	2.77116	2.74681	2.72157	2.67729	2.87114		526.766	589.417	557.228	525.706	474.655	742.254	2.72244	2.77116	2.74681	2.72157	2.67729	2.87114
Rya	RYamide	RPRC000461	41.8328	40.1548	47.198	57.1791	46.1486	49.2358	1.63178	1.61442	1.68303	1.76477	1.67347	1.70101		41.8328	40.1548	47.198	57.1791	46.1486	49.2358	1.63178	1.61442	1.68303	1.76477	1.67347	1.70101
sNPF	SNPf	ND	396.726	457.793	479.515	366.786	338.782	373.329	2.59958	2.66162	2.68171	2.5656	2.5312	2.57325		396.726	457.793	479.515	366.786	338.782	373.329	2.59958	2.66162	2.68171	2.5656	2.5312	2.57325
SIFa	Sifamida	ND	0	0	0	0	0.658594	0	0	0	0	0	0.21974	0		0	0	0	0	0.658594	0	0	0	0	0	0.21974	0
SK	Sulphakinin neuro peptide	ND	0.451104	0	1.23638	0	0	0.638952	0.161698	0	0.349546	0	0	0.214566		0.451104	0	1.23638	0	0	0.638952	0.161698	0	0.349546	0	0	0.214566
TK	Tachykinins	RPRC000843	1531.08	1388.56	1638.87	1469.59	1305.07	2094.64	3.18528	3.14288	3.21481	3.16749	3.11597	3.32132		1531.08	1388.56	1638.87	1469.59	1305.07	2094.64	3.18528	3.14288	3.21481	3.16749	3.11597	3.32132

### Sheet: NP_R
Abreviation	Gene name	Gene ID (VectorBase)	Replicates FPKM						Replicates (Log10 (FPKM+1))
			1	2	3	4	5	6	1	2	3	4	5	6
ACP R	ACP receptor	RPRC000057+RPRC004783+RPRC008884	7.13767	6.68243	7.34641	6.53028	6.91453	3.00739	0.9105	0.885499	0.9215	0.876811	0.898425	0.602861
AKH R	Adipokinetic hormone receptor	ND	3.21535	2.44251	2.61115	3.37265	3.00453	4.44585	0.624833	0.536875	0.557645	0.640745	0.602552	0.736065
AT R	Allatotropin receptor	ND	20.4279	24.6047	23.0468	22.3666	27.9257	20.3901	1.33098	1.40832	1.38106	1.36859	1.46128	1.33021
AstA R	AST receptor	RPRC004708	10.628	12.7765	15.7144	10.685	17.9467	16.2422	1.0655	1.13914	1.22309	1.06763	1.27753	1.23659
AstC R	ASTC receptor	RPRC013486	196.584	285.929	259.471	241.519	236.549	218.31	2.29575	2.45777	2.41576	2.38475	2.37575	2.34106
CAPA R	CAPA receptor (2variants)	RPRC000516	3.99126	4.34117	3.24126	2.38109	4.0727	2.70102	0.698211	0.727636	0.627495	0.529057	0.705239	0.568322
CCHa R1	CCHAmide receptor 1	RPRC007766	14.0263	16.7678	8.31207	14.3522	13.8364	16.2875	1.17685	1.24963	0.969046	1.18617	1.17133	1.23773
CCHa R2	CCHAmide receptor 2	RPRC000608	3.47736	3.90421	6.76374	6.37023	2.50935	6.03758	0.651022	0.690569	0.890071	0.867481	0.545226	0.847424
CNMA R	CNMa receptor	RPRC001428	12.4965	8.09052	10.0577	11.0598	15.0636	17.2789	1.13022	0.958589	1.04366	1.08134	1.20584	1.26195
CZ R	Corazonin R	RPRC000523	15.186	30.5392	18.5651	16.9209	16.7221	18.8017	1.20914	1.49885	1.29148	1.25336	1.24852	1.2967
CRF/DH R1	CRF/DH receptor 1	ND	24.9911	35.2287	46.488	36.8898	35.5853	40.254	1.41483	1.55905	1.67658	1.57852	1.56331	1.61547
CRF/DH R2	CRF/DH receptor 2a and 2b	RPRC000578	18.9376	21.7804	25.0828	19.5537	18.7763	18.9947	1.29967	1.35756	1.41635	1.31289	1.29615	1.30091
CCAP R1	Crustacean cardioactive peptide receptor 1	RPRC001248	34.1972	43.8489	37.4728	44.1114	39.2008	29.4745	1.54651	1.65175	1.58515	1.65429	1.60423	1.48394
CCAP R2	Crustacean cardioactive peptide receptor 2	RPRC000969+RPRC012063	28.0834	25.5921	28.3677	30.9207	27.7844	5.6686	1.46365	1.42475	1.46787	1.50407	1.45916	0.824034
CT/DH R1	CT/DH R1 isoform B	RPRC009814	19.7922	16.2283	16.9694	15.1961	17.8059	15.3828	1.3179	1.23624	1.25453	1.20941	1.27429	1.21439
CT/DH R2	CT/DH R2	RPRC004753	10.7596	11.5955	8.83796	8.35774	12.6682	14.2614	1.07039	1.10022	0.992905	0.971171	1.13571	1.18359
CT/DH R3	CT/DH R3	RPRC004735	108.973	131.371	123.406	126.958	121.596	118.992	2.04129	2.12179	2.09484	2.10707	2.08848	2.07915
EH R	Eclosyon hormone receptor	RPRC013306	7.08855	5.9005	7.26908	5.45203	6.25948	5.71174	0.907871	0.83888	0.917457	0.809697	0.860906	0.826835
ETH R	ETH receptor1	ND	2.7432	1.79021	3.6089	1.92606	2.06708	3.0307	0.573243	0.445637	0.663598	0.466284	0.486725	0.605381
FaLPa/Proc R	FaLPamide/Proctolin receptor	RPRC015267	5.80139	4.20665	6.03627	4.4926	7.02022	4.79337	0.832598	0.716559	0.847343	0.739778	0.904186	0.762931
FRMFa R	FMRFamide receptor	RPRC001551	2.85809	4.10786	2.42463	3.37265	3.48526	2.74703	0.586372	0.708239	0.534614	0.640745	0.651788	0.573687
GPA2/GPB5 R	GPA2/GPB5 receptor	RPRC007243	69.6235	60.1328	58.7151	62.845	62.8598	54.7604	1.84895	1.78627	1.77608	1.80513	1.80523	1.74633
ITP R	Ion Transport 1	RPRC004793	12.956	11.4822	13.0265	14.51	11.5415	13.205	1.14476	1.09629	1.14695	1.19061	1.09835	1.15244
K R1	Kinin receptor	RPRC000494	22.1298	28.9024	25.5259	24.0849	32.192	23.176	1.36417	1.47571	1.42367	1.39941	1.52103	1.38338
K R2	Kinin receptor 2	ND	21.3477	19.0092	27.8618	14.2912	19.4724	22.3458	1.34923	1.30123	1.46032	1.18444	1.31117	1.36821
NPF R1	LNPf receptor1	ND	38.956	59.8318	54.4608	39.5604	49.7726	46.9165	1.60158	1.78413	1.74399	1.6081	1.70563	1.68049
NPF R2	Long neuropeptide F receptor 2	RPRC008894	33.1449	29.7481	45.3158	31.5907	24.8337	48.9169	1.53333	1.48782	1.66573	1.51309	1.41219	1.69825
Burs R	Lutropin choriogonadotropic hormone receptor Bursicon receptor	RPRC001663	1.7049	1.98681	3.83835	2.20046	2.79592	2.75983	0.432151	0.475208	0.684697	0.505212	0.579317	0.575168
MIP R	Myoinhibitory peptide receptor	RPRC000605	14.2499	19.8346	14.3843	14.1991	16.5431	18.349	1.18327	1.31879	1.18708	1.18182	1.24411	1.28666
Ms R	Myosupressin receptor	ND	9.46214	8.43172	10.2069	8.59288	8.59036	10.0921	1.01962	0.974591	1.04948	0.981949	0.981835	1.04502
NTL R	Natalisin receptor	RPRC001687	10.222	9.72833	8.94966	12.7534	12.7874	11.4622	1.05007	1.03053	0.997808	1.13841	1.13948	1.0956
NP R	Neuroparsin receptor	RPRC006045	8.75815	7.44828	4.77452	7.92666	4.45569	6.61101	0.989368	0.926768	0.761516	0.950689	0.73685	0.881442
NPLP R	NPLP receptor	RPRC013388	6.8093	6.2133	8.1833	6.93647	4.8426	7.76765	0.892612	0.858134	0.962999	0.899627	0.766606	0.942883
Orphan R3	Orphan receptor 3	RPRC014721	6.32342	7.35211	6.73328	5.22332	5.49399	8.1845	0.864714	0.921796	0.888364	0.794022	0.812511	0.963055
Orphan R4	Orphan receptor 4	RPRC004128	4.43637	3.14693	3.5244	3.68448	3.74717	3.07358	0.735309	0.617727	0.655561	0.670661	0.676435	0.609976
Orphan R5	Orphan receptor 5	RPRC008364	6.39955	4.64039	3.24813	6.24066	8.37196	8.30908	0.869205	0.751309	0.628197	0.859778	0.97183	0.968907
PH R	Parathyoroid hormone receptor	ND	98.398	95.4092	89.122	101.949	92.7021	88.5336	1.99738	1.98412	1.95483	2.01262	1.97175	1.95199
PDF R	PDF receptor	RPRC009680	35.7521	30.9943	31.6988	38.8223	38.6769	30.1784	1.56528	1.50507	1.51453	1.60013	1.59854	1.49385
PK R1	Pryrokinin receptor 1	RPRC008528	4.43897	4.54412	5.48677	1.61767	1.53717	9.06132	0.735517	0.743832	0.812029	0.417914	0.40435	1.00265
PK R2	Pyrokinin receptor	ND	3.38647	5.16429	3.98695	4.79437	5.05592	4.12908	0.642115	0.789883	0.697835	0.763006	0.78218	0.71004
Rfa R	RF receptor	ND	37.8209	38.0254	43.1673	39.7077	52.6376	40.8905	1.58907	1.59135	1.6451	1.60968	1.72947	1.62212
Rya R	Ryamide R	ND	12.5514	13.8388	13.0378	10.6519	11.9438	15.708	1.13198	1.1714	1.1473	1.06639	1.11206	1.22292
SIFa R	SIF amida receptor	ND	6.45425	8.7751	10.6139	8.66351	9.68893	11.4274	0.872404	0.990121	1.06498	0.985135	1.02893	1.09438
sNPF R	SNPf receptor	RPRC002266+RPRC002268+RPRC002269	18.2102	23.5674	22.2175	24.3959	22.2547	7.99919	1.28353	1.39036	1.36582	1.40476	1.36651	0.954203
SK R1	Sulfakinin receptor 1	ND	0.989708	3.05001	2.41119	2.38445	2.33054	2.9205	0.298789	0.607456	0.532906	0.529488	0.522515	0.593342
SK R2	Sulfakinin receptor 2	RPRC012816_Sulfakinin_r2	4.82908	1.31311	1.3787	1.24655	0.710713	1.71	0.7656	0.364196	0.37634	0.351516	0.233177	0.432969
TK 86C-like R	Tachykinin receptor 86c like	RPRC008022	2.71538	3.39645	5.70577	3.50465	1.91823	4.99995	0.570003	0.643102	0.826449	0.653661	0.46512	0.778148
TK 99D-like R	Tachykinin receptor 99D like	RPRC000651+RPRC003160	6.63536	6.05303	3.91101	3.31512	5.67029	2.19803	0.88283	0.848376	0.691171	0.634993	0.824145	0.504882

### Sheet: Neurotransmitter_R
Abreviation	Gene name	GeneID (Vector Base)	Replicates FPKM						Replicates (Log10 (FPKM+1))
			1	2	3	4	5	6	1	2	3	4	5	6
AChR-A	Muscarinic Acetylcholine Receptor A type	ND	107.91	168.246	190.815	137.08	136.415	85.4183	2.03707	2.22852	2.28288	2.14013	2.13803	1.93661
AChR-B	Muscarinic Acetylcholine Receptor B type	RPRC010907	11.8191	10.8865	13.3758	10.2797	7.89811	17.0048	1.10786	1.07505	1.15763	1.0523	0.949298	1.25539
AChR-C	Muscarinic Acetylcholine Receptor C type	RPRC010656	14.3571	8.7205	9.36904	11.3588	10.9766	13.6012	1.18631	0.987688	1.01574	1.09198	1.07833	1.16439
Dop1 R1	Dopamine 1 like receptor 1	RPRC014093	58.6806	57.9045	63.6777	59.7672	52.6771	73.3379	1.77583	1.77015	1.81075	1.78367	1.72979	1.87121
Dop1 R2	Dopamine 1 like receptor 2	RPRC013708	134.935	135.824	127.087	130.586	124.497	126.143	2.13333	2.13616	2.10751	2.11921	2.09863	2.10429
Dop2 R	Dopamine 2 like receptor	RPRC011175	16.1356	20.2343	14.2212	17.8366	17.4334	20.166	1.2339	1.32704	1.18245	1.275	1.2656	1.32564
DopEcR	Dopamine Ecdysone receptor	RPRC014528	77.1344	80.431	75.6854	58.6706	55.647	108.503	1.89284	1.91079	1.88471	1.77576	1.75318	2.03942
NMDAr2a	NMDA r2a	RPRC006099	10942.5	10619	9817.71	11660.9	10921.4	8895.47	4.03916	4.02612	3.99205	4.06677	4.03832	3.94922
NMDAR2b	NMDA r2b	RPRC001831	35.771	34.8728	35.9183	32.8498	22.0286	38.8173	1.56551	1.55477	1.56724	1.52956	1.36227	1.60007
Octalfa2 R	adrenergic-like octopamine receptor	RPRC015456	22.3071	34.1884	40.2964	33.2406	45.6638	34.8277	1.36749	1.5464	1.61591	1.53454	1.66898	1.55422
OctB R1	Octopamine receptor beta 1R	ND	13.7045	18.455	13.6277	13.9579	11.8547	14.3935	1.16745	1.28903	1.16518	1.17487	1.10906	1.18734
OctB R2	Octopamine receptor beta 2R	RPRC011545	6.0073	11.0327	9.71693	8.94822	7.30483	11.7869	0.845551	1.08036	1.03007	0.997745	0.919331	1.10676
OctB R3	Octopamine receptor beta 3R 1	ND	13.7239	15.4124	16.1059	11.8662	9.984	12.6431	1.16802	1.21517	1.23315	1.10945	1.04076	1.13491
Octmb R	Octopamine receptor in mushroom bodies	RPRC001341	10.1369	21.3961	23.6569	17.5135	18.5525	19.8312	1.04676	1.35017	1.39194	1.26749	1.2912	1.31871
Oct-Tyr R	Octopamine Tiramine R	RPRC008712	7.00747	11.7336	8.59218	8.94912	9.33611	9.27253	0.903495	1.10495	0.981918	0.997784	1.01436	1.01168
5-HT1A R	5 hydroxytryptamine (serotonin) receptor 1a	RPRC010931	2.23904	2.81986	3.22988	2.19021	3.32997	4.25639	0.510417	0.582048	0.626328	0.50382	0.636485	0.720688
5-HT1B R	5 hydroxytryptamine (serotonin) receptor 1b	ND	8.7758	9.23475	10.9508	8.10362	6.72035	10.2069	0.990153	1.01008	1.0774	0.959214	0.887637	1.04949
5-HT2A R	5 hydroxytryptamine (serotonin) receptor 2A	ND	26.9484	22.5468	25.2513	18.4482	21.3849	32.0882	1.44636	1.37193	1.41915	1.28888	1.34996	1.51967
5-HT2B R	5 hydroxytryptamine (serotonin) receptor 2B	RPRC000473	83.3464	75.1815	84.8418	78.0721	75.0789	87.7166	1.92607	1.88185	1.9337	1.89802	1.88126	1.948
5-HT7A R	5 hydroxytryptamine (serotonin) receptor 7a	RPRC001792+RPRC007788	5.25806	5.35398	4.90597	4.15848	4.215	7.68531	0.79644	0.803046	0.771291	0.712522	0.717254	0.938786
Orphan R1	Orphan receptor 1	RPRC004409	21.1383	31.5802	28.302	30.3557	29.179	21.6812	1.34514	1.51295	1.4669	1.49632	1.47971	1.35567
Orphan R2	Orphan receptor 2	RPRC002007+RPRC002008	15.1957	21.1961	17.8039	15.3308	17.0718	16.5945	1.2094	1.34628	1.27425	1.21301	1.257	1.24538

### Sheet: Nuclear_R
Abreviation	Gene name	GeneID (Vector Base)	Replicates FPKM						Replicates (Log10 (FPKM+1))
			1	2	3	4	5	6	1	2	3	4	5	6
dsf	Dissatisfaction	RPRC010625	1.28426	3.02651	1.9555	1.76806	0.504026	3.48653	0.358746	0.604929	0.470632	0.442176	0.177255	0.65191
EcR	Ecdysone receptor	RPRC014174	7.75383	10.3877	8.37972	7.42028	7.23662	9.84423	0.942198	1.05644	0.97219	0.925327	0.915749	1.0352
Eip75B	Ecdysone induced protein 75B	RPRC000853	171.67	146.383	157.911	164.433	127.043	202.869	2.23722	2.16845	2.20115	2.21862	2.10736	2.30935
Eip78C	Ecdysone induced protein 78C	RPRC009045	22.2531	25.7912	22.3302	25.1116	17.8966	28.1611	1.36648	1.42799	1.36792	1.41683	1.27638	1.4648
ErR	Estrogen related receptor	ND	2.81435	3.79574	2.87973	1.16237	1.98815	4.86329	0.581421	0.680856	0.588802	0.334929	0.475403	0.768142
Ftz	Ftz transcription factor 1	RPRC001915	7.67644	7.57272	4.72982	2.39629	4.20379	7.96515	0.938341	0.933119	0.758141	0.531005	0.71632	0.952557
HNF4A	Hepatocyte nuclear factor 4	RPRC008212	13.8897	9.14666	17.1785	14.8294	13.1274	14.6549	1.17289	1.00632	1.25956	1.19947	1.15006	1.19465
HR38	Hormone receptor like in 38	RPRC001680	1.99774	8.69153	5.06983	1.37516	4.70424	4.87328	0.476795	0.986392	0.783176	0.375693	0.756198	0.76888
HNF4B	Hepatocyte nuclear factor 4 2	RPRC001064	1.54427	5.31889	2.23383	4.78353	1.96972	4.19239	0.405563	0.800641	0.509718	0.762193	0.472716	0.715367
HR38bis	Hormone receptor like in 38bis	RPRC014120	1.41869	0.881749	0.925794	0.209263	0	2.29652	0.38358	0.274562	0.28461	0.0825209	0	0.518056
HR39	Hormone receptor like in 39	RPRC002968	31.2442	26.2431	33.3124	28.9017	25.7745	38.3031	1.50845	1.43526	1.53545	1.4757	1.42772	1.59443
HR4	Hormone receptor like in 4	RPRC012796	23.0517	21.3641	22.5498	26.5569	17.2794	35.853	1.38115	1.34955	1.37199	1.44023	1.26196	1.56647
HR46	Hormone receptor like in 46	RPRC003681	31.8417	34.9615	28.1255	29.6055	26.8294	30.2456	1.51643	1.55584	1.46427	1.4858	1.4445	1.49479
HR46bis	Hormone receptor like in 46 bis	RPRC000824	36.4743	35.7517	33.9814	29.6226	32.4205	41.7591	1.57373	1.56528	1.54384	1.48604	1.52401	1.63103
HR51	Hormone receptor like in 51	RPRC002557	6.21845	6.95413	7.20148	3.88863	6.59969	9.67632	0.858444	0.900593	0.913892	0.689187	0.880796	1.02842
HR78	Hormone receptor like in 78	RPRC006737	21.5188	20.8484	19.7422	21.192	19.3746	25.4851	1.35255	1.33942	1.31685	1.3462	1.30909	1.423
HR96	Hormone receptor like in 96	RPRC001794	29.4724	30.5944	23.6808	37.2709	31.8747	21.6206	1.48391	1.49961	1.39236	1.58287	1.51686	1.3545
Knrl1	Knirps	RPRC003216	8.6487	6.59887	10.2601	2.93226	8.20709	14.0786	0.984469	0.880749	1.05154	0.594643	0.964123	1.17836
Knrl2	Knirps like	ND	1.66699	1.81313	1.64988	1.00405	1.9627	2.55792	0.426022	0.44919	0.423226	0.301908	0.471687	0.551197
NR2E3	PNR like	RPRC009755	2.79684	2.24846	2.99957	4.39453	5.44056	5.59778	0.579422	0.511678	0.602014	0.731954	0.808924	0.819398
svp	Seven up	RPRC000767	3.51145	7.23656	3.54575	2.09909	2.39357	4.84281	0.654316	0.915746	0.657606	0.491234	0.530657	0.766621
tll	Tailless	RPRC007025	1.81417	2.09654	1.76101	3.39516	3.87146	2.56962	0.44935	0.490876	0.441068	0.642974	0.68766	0.552622
usp	Ultraspiracle	RPRC013330	25.1138	27.3155	26.1966	21.0627	19.4859	34.3451	1.41687	1.45202	1.43451	1.34366	1.31146	1.54833

### Sheet: Clock_behavior
Abreviation	Gene name	GeneID (Vector Base)	Replicates FPKM						Replicates (Log10 (FPKM+1))
			1	2	3	4	5	6	1	2	3	4	5	6
Alien	alien	RPRC011808	43.0839	53.321	58.0517	54.4146	51.2815	42.9311	1.64428	1.73497	1.77123	1.74362	1.71835	1.64277
Atx2	ataxin 2	RPRC000939	19.8443	20.2802	22.1856	18.748	14.2695	32.8553	1.31899	1.32798	1.36522	1.29552	1.18383	1.52963
CK1	casein kinase1	RPRC011511	31.17	42.1811	40.3146	33.9617	33.0719	36.3851	1.50745	1.63529	1.6161	1.54359	1.5324	1.5727
CK2	casein kinase2	RPRC011502	114.646	115.855	104.228	106.798	122.771	70.4733	2.06313	2.06765	2.02213	2.03261	2.09262	1.85414
CK2alfa b	ck 2alfa b	RPRC003853	11.9692	14.3335	18.1146	14.2311	15.5159	13.5285	1.11291	1.18564	1.28137	1.18273	1.2179	1.16222
CK2alfa c	ck 2alfa c	RPRC010391	10.4794	16.5273	13.3078	14.4993	17.0269	12.1715	1.05992	1.24371	1.15557	1.19031	1.25592	1.11963
Clk	clock	RPRC002110	11.3697	15.1841	13.017	11.4424	11.0142	15.2888	1.09236	1.20909	1.14666	1.0949	1.0797	1.21189
Cry	cryptochrome	RPRC017361	49.7033	59.3225	56.8146	49.7091	57.0502	55.6465	1.70504	1.78048	1.76204	1.70509	1.7638	1.75317
Ctrip	circadian trip	RPRC008959	49.5041	54.2886	56.2928	48.9821	51.2183	61.8451	1.70333	1.74264	1.7581	1.69881	1.71782	1.79827
Cwo	clock work	RPRC000455	54.7592	47.0715	45.6909	56.8828	53.4241	49.7273	1.74632	1.68189	1.66923	1.76255	1.73579	1.70524
Cyc	clock cycle	RPRC000556	4.12943	4.29617	3.28056	5.0671	3.805	4.2808	0.710069	0.723962	0.631501	0.782981	0.681693	0.722699
Dbt	doubletime	RPRC000167	27.8519	21.1675	26.8295	26.5922	25.1089	25.172	1.46017	1.34572	1.44451	1.44079	1.41679	1.41784
Eogt	EGF-domain O-GlcNAc transferase	RPRC007338	50.521	55.3017	44.3097	59.1756	64.9077	38.8136	1.71198	1.75052	1.65619	1.77942	1.81894	1.60003
Jet	jetlag	RPRC000510	64.5276	62.2809	65.7682	64.8262	56.6954	71.705	1.81642	1.80127	1.82457	1.8184	1.76114	1.86156
na	narrow abdomen	RPRC007564	8.76622	11.7089	11.0671	10.2948	9.13033	12.9795	0.989727	1.10411	1.0816	1.05288	1.00562	1.14549
nmo	nemo	RPRC000184	22.4367	29.3133	29.7162	19.3284	25.1662	29.4292	1.3699	1.48163	1.48737	1.3081	1.41774	1.48329
nocte	no circadian temperature entrainment	RPRC017363	133.117	130.081	152.192	129.4	135.723	177.26	2.12748	2.11754	2.18524	2.11528	2.13584	2.25105
pAbp1	poly(A) binding protein 1	RPRC017359	2635.68	2544.64	2376.45	2672.26	2683.33	2191.12	3.42106	3.4058	3.37611	3.42704	3.42884	3.34086
pAbp2	poly(A) binding protein 2	RPRC008620	168.216	184.065	216.821	169.085	174.671	208.266	2.22844	2.26732	2.3381	2.23067	2.2447	2.3207
Pdp1	PAR-domain 1	RPRC000236	15.6987	22.1828	18.8779	20.9199	18.9574	19.6703	1.22268	1.36517	1.29837	1.34084	1.3001	1.31535
per	period	RPRC000427	53.8079	52.0127	55.1032	58.8558	54.5173	58.0091	1.73884	1.72438	1.74899	1.77711	1.74443	1.77092
Pp1a	protein phosphatase 1a	RPRC000214	106.046	116.033	128.791	102.808	112.297	112.609	2.02957	2.06831	2.11324	2.01623	2.05422	2.05541
Pp2a	protein phosphatase 2a	RPRC000584	286.791	291.287	280.233	290.512	286.164	240.564	2.45908	2.46581	2.44907	2.46466	2.45813	2.38303
sgg	shaggy	RPRC000333	68.909	103.469	100.611	79.3205	97.1643	106.465	1.84453	2.01899	2.00694	1.90483	1.99195	2.03127
sim	single-minded	RPRC001595	6.75579	4.3544	7.16267	7.75065	5.20459	6.02495	0.889626	0.728711	0.911832	0.94204	0.792713	0.846643
slmb	supernumerary limbs	RPRC008429	16.2875	19.6837	18.5627	19.2805	14.0435	18.7589	1.23773	1.31563	1.29143	1.30708	1.17735	1.29576
slo	slowpoke	RPRC002904	69.1604	79.2806	56.2089	68.1028	63.4999	68.5908	1.84609	1.90461	1.75746	1.8395	1.80956	1.84255
Slob	slowpoke binding protein	RPRC017362	43.5532	56.9007	54.0285	48.2756	50.3864	45.5811	1.64888	1.76268	1.74059	1.69263	1.71085	1.66821
tim	timeless	RPRC008008	7.10414	7.9762	3.85233	6.53076	6.85336	5.77779	0.908707	0.953093	0.68595	0.876839	0.895055	0.831088
vri	vrille	RPRC000393	2.6155	2.50342	2.77184	1.51233	1.35496	4.51967	0.558168	0.544492	0.576553	0.400077	0.371984	0.741913
norpA	no receptor potential A	RPRC014327	87.576	104.737	107.938	98.9261	109.246	99.2699	1.94732	2.02423	2.03718	1.99968	2.04236	2.00117
Behavior related
for	foraging	RPRC000321	79.4972	57.4515	70.5455	68.3507	61.9221	70.2413	1.91	1.77	1.85	1.84	1.8	1.85

### Sheet: NP_enz
Abreviation	Gene name	GeneID (Vector Base)	Replicates FPKM						Replicates (Log10 (FPKM+1))
			1	2	3	4	5	6	1	2	3	4	5	6
CPM	Carboxypeptidase M	RPRC015124	164.768	176.405	161.483	186.789	193.019	132.623	2.2195	2.24896	2.21081	2.27367	2.28784	2.12588
Fur-like protease 1	Furin-like protease 1	RPRC006957	117.436	144.279	119.948	127.779	136.508	105.056	2.07348	2.1622	2.0826	2.10984	2.13833	2.02553
Fur-like protease 2A	Furin-like protease 2A	RPRC002472	13.5716	18.6537	14.8048	10.8061	11.0502	18.1232	1.16351	1.29344	1.19879	1.07211	1.08099	1.28156
Fur-like protease 3B	Furin-like protease 2B	RPRC013490	37.4687	38.3991	42.2831	37.3574	37.0762	68.1826	1.58511	1.59549	1.63632	1.58385	1.58065	1.84
PAL1	Peptidyl alpha hydroxyglycine alpha amidating lyase 1 (PAL1)	ND	59.385	67.0914	102.908	66.5587	63.7167	72.3788	1.78093	1.83309	2.01665	1.82968	1.81102	1.86557
PAL2	Peptidyl alpha hydroxyglycine alpha amidating lyase 2 (PAL2)	ND	759.468	673.328	994.032	712.802	694.201	874.107	2.88108	2.82887	2.99784	2.85358	2.84211	2.94206
PHM	Peptidylglycine alfa-hydroxylating mono-oxygenase	RPRC012126+RPRC012127	550.167	603.155	680.538	561.999	696.994	317.727	2.74128	2.78115	2.83349	2.75051	2.84385	2.50342
PCA/Amon	Amontillado (Prohormone convertase 2- PC2)	RPRC009349	234.711	242.22	299.005	222.485	213.193	401.358	2.37238	2.386	2.47713	2.34925	2.3308	2.60461
Prolyl endopeptidase	Prolyl endopeptidase	RPRC006929	19.2308	25.6149	20.11	19.0011	17.3473	20.2405	1.30601	1.42512	1.32449	1.30105	1.26357	1.32717
Silver	Silver	ND	57.4966	59.654	59.8283	57.0157	49.1894	70.0167	1.76713	1.78286	1.78411	1.76355	1.70061	1.85136
SP	Signal peptidase	RPRC009668	67.6806	89.1638	81.9155	76.794	81.1459	66.0749	1.83683	1.95503	1.91864	1.89095	1.91459	1.82656

### Sheet: OBP_CSP
Gene name	GeneID (Vector Base)	Replicates FPKM						Replicates (Log10 (FPKM+1))
		1	2	3	4	5	6	1	2	3	4	5	6
OBP1	RPRC010284	130.73	126.514	123.329	112.346	130.497	173.38	2.11968	2.10556	2.09457	2.05441	2.11892	2.2415
OBP2	RPRC000378	22.4019	16.8346	19.7221	15.9812	29.2531	12.9807	1.36925	1.25126	1.31643	1.22997	1.48077	1.14553
OBP3	RPRC000527	180.181	253.893	287.459	179.934	270.403	248.737	2.25811	2.40636	2.46008	2.25752	2.43362	2.39748
OBP4	RPRC000274	20.3249	26.9248	13.0934	17.4884	19.9419	13.8407	1.32889	1.44599	1.14902	1.2669	1.32102	1.17145
OBP5	RPRC000118	7.49154	4.56305	8.21312	3.71293	6.35073	3.6078	0.928986	0.745313	0.964407	0.673291	0.86633	0.663493
OBP6	RPRC004413	1.47572	1.1465	0.577807	1.52373	2.23392	0.746514	0.393702	0.33173	0.198054	0.402043	0.50973	0.242172
OBP7	RPRC000311	3.17823	14.8645	3.77472	6.56326	4.49041	2.02577	0.620992	1.20043	0.678948	0.878709	0.739605	0.480836
OBP8	RPRC000564	1.08187	1.9612	1.9768	2.23414	3.82135	2.29858	0.318454	0.471467	0.473749	0.509759	0.683169	0.518327
OBP9	RPRC000194	1.31102	2.49542	0.299437	2.03051	4.63074	1.1606	0.363804	0.543499	0.113755	0.481516	0.750565	0.334574
OBP10	RPRC000560	37.158	41.3934	25.1869	104.89	81.1482	80.0082	1.58159	1.6273	1.41808	2.02486	1.9146	1.90853
OBP11	RPRC004408	1389.96	1155.79	760.82	3350.75	2706.94	2836.45	3.14332	3.06325	2.88185	3.52527	3.43264	3.45293
OBP12	RPRC000492	0.277832	0.302189	0.253827	1.72123	1.30846	0.196763	0.106474	0.114674	0.0982376	0.434765	0.363323	0.0780083
OBP13	RPRC000177	0.844684	1.22498	0.771702	1.45361	1.65753	0.199404	0.265922	0.347326	0.248391	0.389805	0.424479	0.0789657
OBP14	RPRC004407	0.828012	0.900602	1.13471	2.13738	0.974892	0.87961	0.261979	0.278891	0.329338	0.496567	0.295543	0.274068
OBP15	RPRC008413	3.32298	1.80715	2.2769	2.14443	4.40149	4.70674	0.635783	0.448265	0.515464	0.497542	0.732514	0.756388
OBP16	RPRC011610	52.5928	64.4779	41.6607	46.7704	54.4056	32.2949	1.72911	1.81609	1.63003	1.67916	1.74355	1.52238
OBP18	RPRC001924	1.44664	2.51755	2.90763	1.19497	4.42848	0.819621	0.38857	0.54624	0.591914	0.341428	0.734678	0.259981
OBP19	RPRC000593	3.06224	5.66218	4.19648	2.2133	2.16326	3.46993	0.608765	0.823616	0.71571	0.506952	0.500136	0.650301
OBP20	RPRC007008	1611.82	1906.59	2195.92	499.251	1593.84	2141.65	3.20758	3.28048	3.34181	2.69919	3.20272	3.33095
OBP21	RPRC001925	2.36353	2.24939	2.42923	2.13537	4.52204	3.13851	0.526795	0.511802	0.535197	0.496289	0.742099	0.616844
OBP22	RPRC000115	0.265523	1.1552	0	0.274162	0	0	0.10227	0.333488	0	0.105225	0	0
OBP23	RPRC000174	0.544839	0.592604	1.24441	0.562565	2.24521	0.964652	0.188883	0.202108	0.351103	0.193838	0.511242	0.293286
OBP24	RPRC009905	0	0	0.783979	0.590694	1.34712	0.405154	0	0	0.25139	0.201587	0.370536	0.147724
OBP25	RPRC000257	0	1.73831	0	0	0	0.565929	0	0.437482	0	0	0	0.194772
OBP26	RPRC000182	148.67	467.998	181.099	257.198	216.101	399.431	2.17513	2.67117	2.26031	2.41195	2.33666	2.60253
OBP27	RPRC009914	14.7946	31.2765	17.5141	33.5639	23.307	28.4815	1.19851	1.50889	1.2675	1.53862	1.38573	1.46955
Gene name	GeneID (Vector Base)	Replicates FPKM						Replicates (Log10 (FPKM+1))
		1	2	3	4	5	6	1	2	3	4	5	6
CSP1	RPRC013223	26.1075	17.9486	22.2767	14.75	14.7894	29.3043	1.43309	1.27758	1.36692	1.19728	1.19836	1.4815
CSP2	RPRC013221	14.8975	92.1923	21.3541	7.16065	12.399	51.1155	1.20133	1.96938	1.34936	0.911725	1.12707	1.71697
CSP3	RPRC013280	402.033	560.997	528.708	125.784	415.473	596.187	2.60534	2.74973	2.72404	2.10307	2.61959	2.77611
CSP4	RPRC013285	5.89959	5.34733	3.89268	2.70735	8.10379	11.3738	0.838823	0.802591	0.689546	0.569063	0.959222	1.0925
CSP5	RPRC013218	145.392	113.763	114.984	31.6584	73.0729	102.092	2.16552	2.0598	2.0644	1.51399	1.86966	2.01323
CSP6	RPRC000332	4.95503	5.74873	11.1664	5.79841	7.38973	11.4634	0.774884	0.829222	1.08516	0.832407	0.923748	1.09564
CSP7	RPRC010107	750.165	778	892.081	875.556	806.675	938.69	2.87574	2.89154	2.95089	2.94278	2.90724	2.97298
CSP8	RPRC000631	1.26173	0.343087	2.59362	1.30278	4.08526	1.34036	0.354441	0.128104	0.555532	0.362253	0.706313	0.369282
CSP9	RPRC000470	2.28833	2.90376	2.78748	7.87591	4.49041	1.08041	0.516975	0.591483	0.578351	0.948213	0.739605	0.3181
CSP10	RPRC007979	1.63877	0.712977	0.598873	1.35367	1.54358	1.85695	0.421402	0.233751	0.203814	0.371746	0.405445	0.455903
CSP11	RPRC011935	1.31651	2.57746	1.68386	0.543735	3.41008	1.30531	0.364833	0.553574	0.42876	0.188573	0.644447	0.362729
CSP12	RPRC011928	2.13771	3.19704	2.68539	0.827724	2.51692	0.946219	0.496613	0.622943	0.566484	0.26191	0.546162	0.289192
CSP13	RPRC011926	1.15998	1.26167	0.529879	1.19772	0.682874	0.410755	0.33445	0.35443	0.184657	0.341972	0.226052	0.149452
CSP14	RPRC006791	0	0	0.504314	0	0.649928	0.781875	0	0	0.177339	0	0.217465	0.250877
CSP15	RPRC000546	0	0	0	0	0	0	0	0	0	0	0	0
CSP16	RPRC000327	79.3167	104.451	66.1755	31.4729	61.3573	80.0812	1.90481	2.02305	1.82721	1.51152	1.79489	1.90892
CSP17	RPRC007134	27.6771	41.1942	30.0767	18.9514	36.0169	26.6163	1.45753	1.62525	1.49244	1.29997	1.5684	1.44117
CSP18	RPRC000242	14.9831	9.05367	11.8634	11.6889	4.70424	16.7421	1.20366	1.00232	1.10936	1.10342	0.756198	1.249
CSP19	RPRC000126	4.81424	8.22845	5.65493	3.90568	10.5267	6.33191	0.764493	0.965129	0.823144	0.690699	1.06171	0.865217

### Sheet: TO
Gene name	GeneID (Vector Base)	Replicates FPKM						Replicates (Log10 (FPKM+1))
		1	2	3	4	5	6	1	2	3	4	5	6
TO1	RPRC010098	289.08	228.866	256.318	94.0803	229.993	287.248	2.46252	2.36147	2.41047	1.97809	2.3636	2.45977
TO2	RPRC010096	7338.26	3438.34	2968.03	1587.1	4905.04	5439.44	3.86565	3.53647	3.47262	3.20088	3.69073	3.73563
TO3	RPRC008440	1.27129	1.38274	1.01627	1.14857	1.1226	0.675256	0.356273	0.377077	0.304549	0.33215	0.326869	0.224081
TO4	RPRC008432	1314.42	1130.9	971.235	1318.7	1078.89	941.202	3.11906	3.05381	2.98777	3.12047	3.03338	2.97414
TO5	RPRC008451	1.20356	0.561031	0.314163	0.532593	3.03655	0.97414	0.343125	0.193411	0.118649	0.185427	0.60601	0.295378
TO6	RPRC002313	182.507	158.108	114.007	65.6661	159.824	107.869	2.26365	2.20169	2.06072	1.8239	2.20635	2.0369
TO7	RPRC008276	5.31114	5.07654	7.79301	6.48101	6.82175	7.5228	0.800108	0.783656	0.944138	0.87396	0.893304	0.930582
TO8	RPRC009613	0.131926	0.573969	0.120528	0	0.931972	0.186863	0.0538182	0.196996	0.0494227	0	0.286001	0.0744007
TO9	RPRC010085	5.30506	5.96911	3.6768	5.47765	7.75379	6.47775	0.799689	0.843177	0.669949	0.811418	0.942196	0.873771
TO10	RPRC011983+RPRC011984	1.03526	0.482579	0.67558	0.916234	1.91542	0.837921	0.30862	0.171018	0.224165	0.282449	0.464701	0.264327
TO11	RPRC005773	17.0346	18.528	19.6424	22.8826	26.4822	16.8663	1.25611	1.29066	1.31476	1.37808	1.43905	1.25204
TO12	RPRC010201	4.50135	2.54591	2.46746	3.34642	5.72383	3.82549	0.74047	0.549727	0.540011	0.638132	0.827617	0.683541
TO13	RPRC010202	14.2856	11.6043	15.199	6.16155	12.1357	16.5205	1.18428	1.10052	1.20949	0.855007	1.11845	1.24355
TO14	RPRC005774	5.74038	6.55581	4.98219	1.48179	5.069	3.45559	0.828685	0.878281	0.77686	0.394764	0.783117	0.648905
TO15	RPRC005775	4.31205	3.22443	7.63275	6.81764	8.88467	7.15743	0.725262	0.625768	0.936149	0.893076	0.994962	0.911553
